# Death-seq identifies regulators of cell death and senolytic therapies

**DOI:** 10.1101/2022.04.01.486768

**Authors:** Alex Colville, Jie-Yu Liu, Samantha Thomas, Heather D. Ishak, Ronghao Zhou, Julian D.D. Klein, David W. Morgens, Armon Goshayeshi, Jayesh S. Salvi, David Yao, Kaitlyn Spees, Michael C. Bassik, Thomas A. Rando

## Abstract

Selectively ablating senescent cells (“senolysis”) is an evolving therapeutic approach for age-related diseases. Current senolytics are limited to local administration by potency and side effects. While genetic screens could identify senolytics, current screens are underpowered for identifying genes that regulate cell death due to limitations in screen methodology. Here, we establish Death-seq, a positive selection CRISPR screen optimized to identify enhancers and mechanisms of cell death. Our screens identified synergistic enhancers of cell death induced by the known senolytic ABT-263, a BH3 mimetic. SMAC mimetics, enhancers in our screens, synergize with ABT-199, another BH3 mimetic that is not senolytic alone, clearing senescent cells in models of age-related disease while sparing human platelets, avoiding the thrombocytopenia associated with ABT-263. Death-seq enables the systematic screening of cell death pathways to uncover molecular mechanisms of regulated cell death subroutines and identify drug targets for diverse pathological states such as senescence, cancer, and neurodegeneration.
