## Supplementary material for "Death-seq identifies regulators of cell death and senolytic therapies": Table S4

### Sheet: sgRNA+shRNA sequences
Target gene	Sequence	Type
CYCS sgRNA	GTGCCACACCGTTGAAA	Lentivirus
HCCS sgRNA	GTGGTCCATCATTGATC	Lentivirus
MCL1 sgRNA	GGCCCGGCGAGAGATAGG	Lentivirus
APAF1 sgRNA	GTGGTACTCCACCTTCACAC	Lentivirus
PPTC7 sgRNA	GAAGGGCGCGTGCTACG	Lentivirus
MARCH5 sgRNA	GATCCAAGACGTAAACCAC	Lentivirus
FBXL4 sgRNA	GTCTGTGCTAATCTACAC	Lentivirus
CASP9 sgRNA	GCGGATCGGCGGCTCCTG	Lentivirus
BAK1 sgRNA	GGCCATGCTGGTAGACGTGT	Lentivirus
MTCH2 sgRNA	GGAAGGGATGTGTGATGA	Lentivirus
VPS11 sgRNA	GTCAAACAAGATACAACAGT	Lentivirus
LAMTOR4 sgRNA	GGCTACCTGGTACTGAGTGA	Lentivirus
FLCN sgRNA	GGTGGCTGACGTATTTAA	Lentivirus
BAX sgRNA	GGCCTCCTCTCCTACTTT	Lentivirus
STK11 sgRNA	GTTGCGAAGGATCCCCAACG	Lentivirus
BCL2L2 sgRNA	GGTGCAGCGGGTCAGCTGCT	Lentivirus
VHL sgRNA	GGCTCCGGACAACCTGG	Lentivirus
PMAIP1 sgRNA	GCTACTCAACTCAGGAGATT	Lentivirus
PRKAR1A sgRNA	GCGCTGAGGTCTACACGG	Lentivirus
GNB2L1 sgRNA	GGTCAGTTTCCACATGATGA	Lentivirus
DIABLO sgRNA #1	GGTCTGAGAGAGAAAGGTAG	Lentivirus
DIABLO sgRNA #2	GCAGTTGGTCTTTCAGAGA	Lentivirus
PPTC7 shRNA #1	TTGACAACATGCCTGATTATA	Lentivirus
PPTC7 shRNA #2	GGACGGTTCGTACCTAGTAAT	Lentivirus
